# Transcriptional control of hypoxic hyphal growth in the fungal pathogen *Candida albicans*

**DOI:** 10.1101/2021.09.02.458602

**Authors:** Manon Henry, Anais Burgain, Faiza Tebbji, Adnane Sellam

**Affiliations:** Montreal Heart Institute, Université de Montréal, Montréal, QC, Canada; Department of Microbiology, Infectious Diseases and Immunology, Faculty of Medicine, Université Laval, Quebec City, QC, Canada; Department of Microbiology, Infectious Diseases and Immunology, Faculty of Medicine, Université de Montréal, Montréal, QC, Canada

**Keywords:** *Candida albicans*, hypoxia, filamentation, transcriptional control, transcriptomics, ChIP-chip, transcription factors

## Abstract

**Background:** The ability of *Candida albicans*, an important human fungal pathogen, to develop filamentous forms is a crucial determinant for host invasion and virulence. Filamentation is triggered by different host environmental cues. Hypoxia, the dominant conditions that *C. albicans* encounters inside the human host, promote filamentation, however, the contributing mechanisms remain poorly characterized.

**Methods:** We performed a quantitative analysis of gene deletion mutants from different collections of protein kinases and transcriptional regulators in *C. albicans* to identify specific modulators of the hypoxic filamentation. We used genome-wide transcriptional profiling (Microarrays) and promoter occupancy (ChIP-chip) to characterize regulons of two transcription factors that were associated with the hypoxic filamentation. Genetic interactions were also used to assess functional relationships among the newly identified modulators of hypoxic filamentation and the well-known *C. albicans* core morphogenetic regulators.

**Results:** Our genetic screen uncovered two transcription factors, Ahr1 and Tye7, that act as prominent regulators of *C. albicans* filamentation specifically under hypoxia. Both *ahr1* and *tye7* mutants exhibited a hyperfilamentous phenotype specifically under an oxygen-depleted environment suggesting that these transcription factors act as negative regulators of hypoxic filamentation. By combining microarray and ChIP-chip data, we have characterized the set of genes that are directly modulated by Ahr1 and Tye7. We found that both Ahr1 and Tye7 modulate a different set of genes and biological processes. Our genetic epistasis analysis supports our genomic finding and suggests that Ahr1 and Tye7 act independently to modulate hyphal growth in response to hypoxia. Furthermore, our genetic interaction experiments uncovered that Ahr1 and Tye7 repress the hypoxic filamentation growth via the Efg1 and Ras1/Cyr1 pathways, respectively.

**Conclusion:** In sum, this investigation represents an informative resource toward the understanding of how hypoxia, the predominant condition inside the host, shapes the invasive filamentous growth of *C. albicans*.
