## Supplementary material for "Transcriptional control of hypoxic hyphal growth in the fungal pathogen *Candida albicans*": Table S1

### Sheet: Table S1
Table S1
Raw data of the genetic survey for regulatory proteins required for hypoxic and normoxic filamentation

### Sheet: Chromatin & Histone modificatio
				Filamentation score
ORF19 ID	Gene	Library	Mutant ID	Hypoxic condition	Normoxic condition
orf19.2540	SAS3	Sanglard	DSY3439 -3	0	0
orf19.2265	SNF12	Noble	477	0	0
orf19.267	NET1	Noble	1123	0	0
orf19.3370	DOT4	Noble	596	0	0
orf19.4312	SPT8	Noble	729	0	0
orf19.5241	SNT1	Noble	855	0	0
orf19.6506	RCO1	Noble	990	0	0
orf19.7221	SET3	Noble	1071	0	0
orf19.7329	QRI8	Noble	1086	0	0
orf19.2331	ADA2	Bruno et al. PLoS Pathog. 2006	VIC1057	-3	-3
orf19.705	GCN5	Epp et al. PLoS Pathog. 2010	-	-3	-3
orf19.3023	NGG1	Epp et al. PLoS Pathog. 2010	-	-3	-3
orf19.736	SRB8	Epp et al. PLoS Pathog. 2010	-	0	0

### Sheet: Transcriptional regulators
				Filamentation score
ORF19 ID	Gene	Library	Mutant ID	Hypoxic condition	Normoxic condition
orf19.6102	ACA1	Homann	58	-3	-3
orf19.6124	ACE2	Homann	59	-3	-3
orf19.391	UPC2	Homann	77	-3	-3
orf19.6798	SSN6	Homann	121	-3	-3
orf19.610	EFG1	Homann	156	-3	-3
orf19.2119	NDT80	Homann	95	-3	-3
orf19.4056	BRG1	Homann	22	-2	-2
orf19.1032	SKO1	Homann	84	-2	-2
orf19.1187	CPH2	Homann	138	-2	-2
orf19.3252	DAL81	Homann	155	-2	-2
orf19.4961	STP2	Homann	162	-2	-2
orf19.1543	OPI1	Homann	90	-3	0
orf19.1358	GCN4	Sanglard	DSY3233	0	0
orf19.2423		Sanglard	DSY3411 -2	0	0
orf19.2623	ECM22	Sanglard	HZY63	0	0
orf19.5953		Sanglard	DSY3452 -15-17	0	0
orf19.6203		Sanglard	HZY44	0	0
orf19.3405		Sanglard	DSY3436 -5-7	0	0
orf19.861		Sanglard	HZY5-1 ou 5-2	0	0
orf19.454	SFL1	Homann	1	0	0
orf19.921		Homann	2	0	0
orf19.1069	RPN4	Homann	3	0	0
orf19.1253		Homann	4	0	0
orf19.1499	CTF1	Homann	5	0	0
orf19.2646		Homann	6	0	0
orf19.2647		Homann	7	0	0
orf19.2730		Homann	8	0	0
orf19.2748		Homann	9	0	0
orf19.3188	TAC1	Homann	10	0	0
orf19.3190	HAL9	Homann	11	0	0
orf19.3305		Homann	12	0	0
orf19.3308		Homann	13	0	0
orf19.3434		Homann	14	0	0
orf19.3753	SEF1	Homann	15	0	0
orf19.3809		Homann	16	0	0
orf19.3876		Homann	17	0	0
orf19.3912	GLN3	Homann	18	0	0
orf19.3928		Homann	19	0	0
orf19.3969		Homann	20	0	0
orf19.4000		Homann	21	0	0
orf19.4145	ZCF20	Homann	23	0	0
orf19.4166		Homann	24	0	0
orf19.4225	LEU3	Homann	25	0	0
orf19.4251		Homann	26	0	0
orf19.4288	CTA7	Homann	27	0	0
orf19.4438	RME1	Homann	28	0	0
orf19.4450		Homann	29	0	0
orf19.4524		Homann	30	0	0
orf19.4568	ZCF25	Homann	31	0	0
orf19.4662	RLM1	Homann	32	0	0
orf19.4722		Homann	34	0	0
orf19.4778		Homann	35	0	0
orf19.4853	HCM1	Homann	36	0	0
orf19.4972		Homann	38	0	0
orf19.5001	CUP2	Homann	39	0	0
orf19.5026		Homann	40	0	0
orf19.5097	CAT8	Homann	41	0	0
orf19.5133		Homann	42	0	0
orf19.5251		Homann	43	0	0
orf19.5326		Homann	44	0	0
orf19.5338	GAL4	Homann	45	0	0
orf19.5380	LYS144	Homann	46	0	0
orf19.5498	EFH1	Homann	47	0	0
orf19.5548		Homann	48	0	0
orf19.5651		Homann	49	0	0
orf19.5849	CWT1	Homann	50	0	0
orf19.5855	MBP1	Homann	51	0	0
orf19.5917	STP3	Homann	52	0	0
orf19.5924		Homann	53	0	0
orf19.5940		Homann	54	0	0
orf19.5975		Homann	55	0	0
orf19.5992	WOR2	Homann	56	0	0
orf19.6038		Homann	57	0	0
orf19.6182		Homann	60	0	0
orf19.6514	CUP9	Homann	61	0	0
orf19.6824		Homann	62	0	0
orf19.6874		Homann	63	0	0
orf19.7068	MAC1	Homann	65	0	0
orf19.7317		Homann	66	0	0
orf19.7319	SUC1	Homann	67	0	0
orf19.7359	CRZ1	Homann	68	0	0
orf19.7372	MRR1	Homann	69	0	0
orf19.7374	CTA4	Homann	70	0	0
orf19.7518		Homann	71	0	0
orf19.7570		Homann	72	0	0
orf19.7583		Homann	73	0	0
orf19.166	ASG1	Homann	74	0	0
orf19.217		Homann	75	0	0
orf19.255		Homann	76	0	0
orf19.431		Homann	78	0	0
orf19.517	HAP31	Homann	79	0	0
orf19.681	HAP43	Homann	80	0	0
orf19.837.1	INO4	Homann	81	0	0
orf19.909	STP4	Homann	82	0	0
orf19.971	SKN7	Homann	83	0	0
orf19.1035	WAR1	Homann	85	0	0
orf19.1168		Homann	86	0	0
orf19.1228	HAP2	Homann	87	0	0
orf19.1274		Homann	88	0	0
orf19.1496		Homann	89	0	0
orf19.1685		Homann	91	0	0
orf19.1926	SEF2	Homann	92	0	0
orf19.1973	HAP5	Homann	93	0	0
orf19.2088		Homann	94	0	0
orf19.2356	CRZ2	Homann	96	0	0
orf19.2476		Homann	97	0	0
orf19.2745		Homann	98	0	0
orf19.2753		Homann	99	0	0
orf19.2808		Homann	100	0	0
orf19.2842	GZF3	Homann	101	0	0
orf19.2961		Homann	102	0	0
orf19.3063		Homann	103	0	0
orf19.3127	CZF1	Homann	104	0	0
orf19.3625		Homann	105	0	0
orf19.4318	MIG1	Homann	107	0	0
orf19.4647	HAP3	Homann	108	0	0
orf19.4752	MSN4	Homann	109	0	0
orf19.4998		Homann	110	0	0
orf19.5249		Homann	111	0	0
orf19.5343	ASH1	Homann	112	0	0
orf19.5558	RBF1	Homann	113	0	0
orf19.5729	FGR17	Homann	114	0	0
orf19.5908	TEC1	Homann	115	0	0
orf19.5910		Homann	116	0	0
orf19.6109	TUP1	Homann	117	0	0
orf19.6121	MNL1	Homann	118	0	0
orf19.6680	FGR27	Homann	119	0	0
orf19.6781		Homann	120	0	0
orf19.6817	FCR1	Homann	122	0	0
orf19.6888		Homann	123	0	0
orf19.6985	TEA1	Homann	124	0	0
orf19.7247	RIM101	Homann	126	0	0
orf19.4766		Homann	130	0	0
orf19.7371		Homann	131	0	0
orf19.3187	ZNC1	Homann	133	0	0
orf19.4545	SWI4	Homann	134	0	0
orf19.4573		Homann	135	0	0
orf19.173	AZF1	Homann	136	0	0
orf19.1275	GAT1	Homann	139	0	0
orf19.1623	CAP1	Homann	140	0	0
orf19.1718		Homann	141	0	0
orf19.2315		Homann	142	0	0
orf19.2612		Homann	143	0	0
orf19.3182	GIS2	Homann	144	0	0
orf19.3736	KAR4	Homann	145	0	0
orf19.4767		Homann	146	0	0
orf19.4869	SFU1	Homann	147	0	0
orf19.1227		Homann	148	0	0
orf19.1255		Homann	149	0	0
orf19.1497		Homann	150	0	0
orf19.1577		Homann	151	0	0
orf19.2054	FGR15	Homann	152	0	0
orf19.3012	ARO80	Homann	153	0	0
orf19.4649		Homann	154	0	0
orf19.1150		Homann	157	0	0
orf19.1773	RAP1	Homann	158	0	0
orf19.1757		Homann	159	0	0
orf19.2743		Homann	160	0	0
orf19.4776		Homann	161	0	0
orf19.3865	RFX1	Homann	163	0	0
orf19.2747	RGT1	Homann	164	0	0
orf19.3986		Homann	165	0	0
orf19.1041		Noble	320	0	0
orf19.2064		Noble	452	0	0
orf19.2752	ADR1	Noble	528	0	0
orf19.3201	MTLA1	Noble	582	0	0
orf19.3315	CTA9	Noble	593	0	0
orf19.3407		Noble	603	0	0
orf19.3722		Noble	645	0	0
orf19.4284	BUR2	Noble	724	0	0
orf19.5485	MEC3	Noble	884	0	0
orf19.587		Noble	927	0	0
orf19.6011	SIN3	Noble	944	0	0
orf19.6729	TIP120	Noble	140	0	0
orf19.7397		Noble	1100	0	0
orf19.1007		Mitchell TF	CJN609	0	0
orf19.1135	CAS1	Mitchell TF	CJN523	0	0
orf19.1178		Mitchell TF	CJN866	0	0
orf19.1565		Mitchell TF	CJN941	0	0
orf19.1589		Mitchell TF	CJN932	0	0
orf19.1694		Mitchell TF	CJN958	0	0
orf19.1729		Mitchell TF	CJN966	0	0
orf19.1826		Mitchell TF	CJN975	0	0
orf19.2260		Mitchell TF	CJN854	0	0
orf19.2280		Mitchell TF	CJN799	0	0
orf19.2393		Mitchell TF	CJN872	0	0
orf19.2399		Mitchell TF	CJN874	0	0
orf19.2458		Mitchell TF	CJN878	0	0
orf19.2674		Mitchell TF	CJN911	0	0
orf19.3088		Mitchell TF	CJN885	0	0
orf19.3300	ZPR1	Mitchell TF	CJN928	0	0
orf19.3835		Mitchell TF	CJN993	0	0
orf19.4125		Mitchell TF	CJN396	0	0
orf19.4433	CPH1	Mitchell TF	CJN305	0	0
orf19.6845		Mitchell TF	CJN1001	0	0
orf19.6850		Mitchell TF	CJN1003	0	0
orf19.7025	MCM1	Mitchell TF	CJN1007	0	0
orf19.8342		Mitchell TF	CJN459	0	0
orf19.7318		Mitchell TF	CJN571	0	0
orf19.798		Mitchell TF	CJN856	0	0
orf19.889	THI20	Mitchell TF	CJN857	0	0
orf19.9191		Mitchell TF	CJN608	0	0
orf19.9326		Mitchell TF	CJN815	0	0
orf19.4941	TYE7	Homann	37	3	0
orf19.7381	AHR1	Homann	132	3	0
orf19.7150	NRG1	Homann	125	1	1
orf19.3294	MBF1	Sanglard	HZY62	2	2
orf19.4670	CAS5	Homann	33	2	2
orf19.7017	YOX1	Homann	64	2	2
orf19.7401	ISW2	Homann	127	2	2
orf19.3193	FCR3	Homann	129	2	2
orf19.723	BCR1	Homann	137	2	2
orf19.3794	CSR1	Homann	106	2	2
orf19.7436	AAF1	Homann	128	3	3

### Sheet: Signaling
				Filamentation score
ORF19 ID	Gene	Library	Mutant ID	Hypoxic condition	Normoxic condition
orf19.2297	ARL3	Noble	481	-3	-2
orf19.2678	BUB1	Mitchell (Kinase)	SF005	-3	-3
orf19.3545	CDC15	Mitchell (Kinase)	SF002	-3	-3
orf19.3683	AGE3	Epp et al. PLoS Pathog. 2010	-	-3	-2
orf19.3751	FRK1	Mitchell (Kinase)	SF021	-3	-3
orf19.451	SOK1	Mitchell (Kinase)	jjh54	-3	-3
orf19.4867	SWE1	Mitchell (Kinase)	jjh96	-3	-3
orf19.5200	SIT4	Noble	851	-3	-3
orf19.5325	KIN3	Mitchell (Kinase)	jrb100	-3	-3
orf19.663	GIN4	Mitchell (Kinase)	jh53	-3	-3
orf19.6951	DPL1	Noble	1038	-3	-1
orf19.7610	PTP3	Noble	1119	-3	-3
orf19.2268	RCK2	Mitchell (Kinase)	SF037	-2	-2
orf19.2886	CEK1	Noble	544	-2	-2
orf19.3256	SLN1	Mitchell (Kinase)	jjh111	-2	-2
orf19.4297	CKB2	Mitchell (Kinase)	SF030A	-2	-2
orf19.4424	PHO100	Noble	742	-2	-1
orf19.4785	PTC1	Noble	796	-2	-2
orf19.7001	YCK2	Mitchell (Kinase)	jjh35	-2	-2
orf19.7208	CSK1	Noble	1068	-2	-1
orf19.1490	MSB2	Noble	372	-1	-1
orf19.1760	RAS1	Noble	406	-1	-1
orf19.5068	IRE1	Mitchell (Kinase)	SF008A	-1	-1
orf19.1002		Noble	20	0	0
orf19.10711	PIKALPHA	Noble	1137	0	0
orf19.1196	Sc. PKH1	Mitchell (Kinase)	jjh79	0	0
orf19.1283	MEC1	Mitchell (Kinase)	BG44-1	0	0
orf19.130	VPS15	Mitchell (Kinase)	SF034	0	0
orf19.1341	PRR2	Mitchell (Kinase)	SF017	0	0
orf19.1373	INP51	Noble	360	0	0
orf19.1621	GPA2	Noble	388	0	0
orf19.1702	ARF3	Noble	401	0	0
orf19.1754		Noble	405	0	0
orf19.1814		Noble	415	0	0
orf19.1874	Sc. MEK1	Mitchell (Kinase)	jjh55	0	0
orf19.191	KIC1	Noble	209	0	0
orf19.2102	CKB1	Mitchell (Kinase)	SF039	0	0
orf19.2222	YCK3	Mitchell (Kinase)	H957-8	0	0
orf19.223		Mitchell (Kinase)	jjh74	0	0
orf19.2245	YPT72	Noble	473	0	0
orf19.2277	TPK2	Mitchell (Kinase)	SF026	0	0
orf19.2341	HNT1	Mitchell (Kinase)	jjh90	0	0
orf19.2395	Sc. IME2	Mitchell (Kinase)	jjh62	0	0
orf19.2429		Noble	52	0	0
orf19.2436	SKY1	Mitchell (Kinase)	SF044	0	0
orf19.2443	RGD1	Noble	496	0	0
orf19.2492	STE3	Noble	505	0	0
orf19.2538	PTC2	Noble	508	0	0
orf19.2605		Noble	511	0	0
orf19.2726		Noble	526	0	0
orf19.2771	BEM3	Noble	532	0	0
orf19.2781		Noble	534	0	0
orf19.2910	PGA43	Mitchell (Kinase)	SF050A	0	0
orf19.2975	YPT7	Noble	554	0	0
orf19.3047	Sc. SIP3	Mitchell (Kinase)	jjh64	0	0
orf19.3049	SPS1	Mitchell (Kinase)	SF043A	0	0
orf19.3212	MID1	Noble	585	0	0
orf19.3330	CRL1	Noble	594	0	0
orf19.3415	PTK2	Mitchell (Kinase)	NJ77-12	0	0
orf19.35	Sc. SKY1	Mitchell (Kinase)	jjh91	0	0
orf19.3530	CKA2	Mitchell (Kinase)	SF029	0	0
orf19.3534	RHO3	Noble	621	0	0
orf19.3720		Mitchell (Kinase)	SF049	0	0
orf19.3744		Mitchell (Kinase)	jjh179	0	0
orf19.3811	GYP1	Noble	658	0	0
orf19.3841		Mitchell (Kinase)	SF042	0	0
orf19.3854		Mitchell (Kinase)	SF009	0	0
orf19.4001	Sc. MSS2	Mitchell (Kinase)	jjh94	0	0
orf19.4002		Mitchell (Kinase)	SF051	0	0
orf19.4015	CAG1	Noble	684	0	0
orf19.4084	KIS1	Mitchell (Kinase)	jjh43	0	0
orf19.4089	SGT1	Noble	694	0	0
orf19.4144		Mitchell (Kinase)	jjh244	0	0
orf19.4185		Noble	708	0	0
orf19.4242	CST20	Mitchell (Kinase)	jjh59	0	0
orf19.4252	Sc. BUD32	Mitchell (Kinase)	jjh40	0	0
orf19.4269		Mitchell (Kinase)	jjh245	0	0
orf19.428	IKS1	Mitchell (Kinase)	SF054	0	0
orf19.4308	HSL1	Mitchell (Kinase)	SF033	0	0
orf19.4347		Mitchell (Kinase)	SF013	0	0
orf19.4432	KSP1	Mitchell (Kinase)	SF001A	0	0
orf19.4444	PHO15	Noble	746	0	0
orf19.4518		Mitchell (Kinase)	SF048	0	0
orf19.4593	RGA2	Noble	769	0	0
orf19.460	CEK2	Mitchell (Kinase)	SA0149 (KO)	0	0
orf19.4603	ARL1	Noble	770	0	0
orf19.469	HST7	Mitchell (Kinase)	jjh83	0	0
orf19.4744		Noble	788	0	0
orf19.4772	SSU81	Noble	795	0	0
orf19.4866	CPP1	Noble	809	0	0
orf19.4890	CLA4	Mitchell (Kinase)	jjh116	0	0
orf19.4892	TPK1	Mitchell (Kinase)	jjh68	0	0
orf19.4909	CBK1	Mitchell (Kinase)	jjh113	0	0
orf19.4979	KNS1	Sanglard	DSY3330	0	0
orf19.5162	BCK1	Mitchell (Kinase)	SF004A	0	0
orf19.5181	NIK1	Mitchell (Kinase)	jjh38	0	0
orf19.5224	PKH1	Mitchell (Kinase)	SF015	0	0
orf19.5253		Mitchell (Kinase)	SF025A	0	0
orf19.5350	Sc. CTK3	Mitchell (Kinase)	jjh47	0	0
orf19.5357	AKL1	Mitchell (Kinase)	SF011	0	0
orf19.5406		Noble	875	0	0
orf19.5408	Sc. HRK1	Mitchell (Kinase)	jjh71	0	0
orf19.5445	GLO3	Noble	881	0	0
orf19.548	CDC10	Noble	249	0	0
orf19.5661	PTC7	Noble	903	0	0
orf19.5901	PKC1	Mitchell (Kinase)	vic1167	0	0
orf19.5911	CMK1	Mitchell (Kinase)	jrb102	0	0
orf19.5968	RDI1	Noble	938	0	0
orf19.5994	RHB1	Noble	942	0	0
orf19.6243	VPS34	Mitchell (Kinase)	O879-4	0	0
orf19.6365	PTP1	Noble	977	0	0
orf19.6369	Sc. RIO2	Mitchell (Kinase)	jjh243	0	0
orf19.6376	PTC5	Noble	978	0	0
orf19.6889	MKK2	Mitchell (Kinase)	vic1157	0	0
orf19.6913	GCN2	Mitchell (Kinase)	SF006A	0	0
orf19.696	STE2	Noble	272	0	0
orf19.7033		Noble	1049	0	0
orf19.7044	RIM15	Mitchell (Kinase)	SF024	0	0
orf19.7105	FAR1	Noble	1058	0	0
orf19.7115	SAC7	Noble	1061	0	0
orf19.7164		Mitchell (Kinase)	jrb86-2	0	0
orf19.7206	OCA6	Noble	1067	0	0
orf19.726	PPZ1	Noble	276	0	0
orf19.7281	Sc. PKP1	Mitchell (Kinase)	jjh175	0	0
orf19.7355	SSN8	Mitchell (Kinase)	SF046	0	0
orf19.7388	PBS2	Noble	1098	0	0
orf19.7451	FUN31	Mitchell (Kinase)	SF028A	0	0
orf19.7475	PHO81	Noble	1108	0	0
orf19.7510	KIN2	Mitchell (Kinase)	SF014	0	0
orf19.7523	MKC1	Mitchell (Kinase)	vic1175	0	0
orf19.7574		Noble	1117	0	0
orf19.7652	CKA1	Mitchell (Kinase)	vic108 (K.O.)	0	0
orf19.794	SSN3	Noble	288	0	0
orf19.835	IES1	Mitchell (Kinase)	jjh130	0	0
orf19.843	DCR2	Noble	298	0	0
orf19.844	STE11	Mitchell (Kinase)	SF041A	0	0
orf19.846		Mitchell (Kinase)	SF045	0	0
orf19.895	HOG1	Mitchell (Kinase)	jmr114	0	0
orf19.896	CHK1	Mitchell (Kinase)	jjh33	0	0
orf19.829	SCH9	PMID: 21335533	CAS4	-2	3
