## Supplementary material for "Transcriptional control of hypoxic hyphal growth in the fungal pathogen *Candida albicans*": Table S3

### Sheet: Table S3
Table S3
Gene Set Enrichment Analysis (GSEA) of the transcriptome of C. albicans WT (SN250) colonies under hypoxia.

### Sheet: GSEA positive correlation
NAME	SIZE	ES	NES	NOM p-val	FDR q-val	FWER p-val	RANK AT MAX	LEADING EDGE
BIOFILMBATCH_UP	207	0.506798	4.78005	0	0	0	763	tags=46%, list=12%, signal=50%
LATE BIOFILM_UP	61	0.636558	4.35461	0	0	0	669	tags=57%, list=10%, signal=63%
SOLUBLE FRACTION_CEL	92	0.523517	4.04861	0	0	0	726	tags=50%, list=11%, signal=56%
HYPHAE_SPIDER_UP	198	0.434592	4.04657	0	0	0	822	tags=39%, list=13%, signal=44%
TYE7-DOWN	157	0.428509	3.83399	0	0	0	1455	tags=50%, list=23%, signal=63%
CELL FRACTION_CEL	154	0.424767	3.71531	0	0	0	726	tags=41%, list=11%, signal=45%
AMTM_DN	155	0.417946	3.68332	0	0	0	1901	tags=63%, list=29%, signal=87%
CYTOSOLIC RIBOSOME (SENSU EUKARYOTA)_CEL	95	0.460472	3.61781	0	0	0	2583	tags=82%, list=40%, signal=135%
CYTOSOLIC PART_CEL	99	0.450082	3.58488	0	0	0	2583	tags=81%, list=40%, signal=133%
CHITIN- AND BETA-GLUCAN-CONTAINING CELL WALL_CEL	114	0.417659	3.48105	0	0	0	632	tags=37%, list=10%, signal=40%
CDC5_7H_UP	397	0.330975	3.47726	0	0	0	1392	tags=43%, list=22%, signal=51%
HYPHAL CELL WALL_CEL	35	0.599965	3.44486	0	0	0	423	tags=51%, list=7%, signal=55%
HYPOXIA_SYNNOTT_UP	243	0.347389	3.38409	0	0	0	855	tags=34%, list=13%, signal=37%
UP_HPX_120MIN_Sellam et al.	467	0.318252	3.38232	0	0	0	1326	tags=40%, list=21%, signal=47%
CYTOSOL_CEL	207	0.357976	3.35562	0	0	0	2032	tags=57%, list=31%, signal=81%
HYPOXIA_SETIADI_UP	48	0.532743	3.35392	0	0	0	468	tags=48%, list=7%, signal=51%
COPPER_DOWN	252	0.340221	3.29916	0	0	0	1505	tags=44%, list=23%, signal=55%
CASPO1_UP	72	0.44757	3.29337	0	0	0	1340	tags=51%, list=21%, signal=64%
HYPHAE_FBS_37_UP	51	0.501396	3.2626	0	0	0	1152	tags=49%, list=18%, signal=59%
FHL1_TF	107	0.396078	3.26079	0	0	0	2736	tags=78%, list=42%, signal=132%
BIOFILMBATCH_DN	137	0.378996	3.26043	0	0	0	1953	tags=58%, list=30%, signal=81%
ERGOSTEROL METABOLIC PROCESS_BIO	27	0.628091	3.25402	0	0	0	1496	tags=81%, list=23%, signal=106%
ALCOHOL METABOLIC PROCESS_BIO	114	0.385574	3.21383	0	0	0	1577	tags=52%, list=24%, signal=67%
CDC5_4H_UP	223	0.335004	3.19493	0	0	0	1390	tags=43%, list=22%, signal=54%
COMPOUND13_DN	210	0.337227	3.18674	0	0	0	1198	tags=40%, list=19%, signal=47%
ERGOSTEROL BIOSYNTHETIC PROCESS_BIO	26	0.623765	3.1763	0	0	0	1907	tags=88%, list=30%, signal=125%
YEAST-FORM CELL WALL_CEL	32	0.575147	3.17294	0	0	0	611	tags=53%, list=9%, signal=58%
EXTERNAL ENCAPSULATING STRUCTURE_CEL	128	0.370821	3.15156	0	0	0	474	tags=30%, list=7%, signal=32%
CELL WALL_CEL	128	0.370821	3.14202	0	0	0	474	tags=30%, list=7%, signal=32%
PMT6_CAP2-239_DN	45	0.503715	3.14179	0	0	0	1360	tags=58%, list=21%, signal=73%
EFG1_HYPHAE_DN	39	0.525129	3.10388	0	0	0	985	tags=51%, list=15%, signal=60%
PWY3B3-3_PATH	21	0.666179	3.08721	0	0	0	1711	tags=90%, list=27%, signal=123%
EUKARYOTIC 48S INITIATION COMPLEX_CEL	38	0.522381	3.07886	0	0	0	2583	tags=89%, list=40%, signal=148%
STEROL BIOSYNTHETIC PROCESS_BIO	31	0.557157	3.06362	0	0	0	1496	tags=71%, list=23%, signal=92%
TBF1_TF	114	0.372989	3.05655	0	0	0	2679	tags=74%, list=41%, signal=124%
UP_HPX_30MIN_Sellam et al.	474	0.284801	3.04766	0	0	0	1521	tags=39%, list=24%, signal=48%
CYTOSOLIC SMALL RIBOSOMAL SUBUNIT (SENSU EUKARYOTA)_CEL	38	0.522381	3.04669	0	0	0	2583	tags=89%, list=40%, signal=148%
IFH1_TF	103	0.380664	3.04455	0	0	0	2636	tags=74%, list=41%, signal=123%
CWT1_STATPHASE_UP	75	0.412913	3.03482	0	0	0	1953	tags=64%, list=30%, signal=91%
UPC2-G648D_UP	32	0.539121	3.03148	0	0	0	1047	tags=56%, list=16%, signal=67%
OXIDOREDUCTASE ACTIVITY_MOL	246	0.312576	3.01325	0	0	0	1610	tags=43%, list=25%, signal=56%
STRUCTURAL CONSTITUENT OF RIBOSOME_MOL	145	0.348182	3.01179	0	0	0	2583	tags=70%, list=40%, signal=114%
STEROL METABOLIC PROCESS_BIO	34	0.527618	2.99933	0	0	0	1496	tags=68%, list=23%, signal=88%
UP_HPX_60MIN_Sellam et al.	202	0.319112	2.98402	0	0	0	1178	tags=37%, list=18%, signal=43%
GAL4_TF	121	0.361895	2.98031	0	0	0	500	tags=31%, list=8%, signal=33%
SKO1_UP	447	0.275535	2.93334	0	0	0	1517	tags=37%, list=23%, signal=45%
CWT1_EXPPHASE_UP	58	0.429564	2.93115	0	0	0	1199	tags=53%, list=19%, signal=65%
STEROID METABOLIC PROCESS_BIO	39	0.494366	2.92211	0	0	0	1496	tags=64%, list=23%, signal=83%
CAMAC:T1 DOWN	95	0.37401	2.91985	0	0	0	928	tags=39%, list=14%, signal=45%
ZAP1_DN	270	0.296265	2.91376	0	0	0	796	tags=30%, list=12%, signal=33%
MALACHITE_UP	50	0.451259	2.91349	0	0	0	1114	tags=44%, list=17%, signal=53%
RIBOSOME_CEL	184	0.318824	2.9087	0	0	0	2583	tags=66%, list=40%, signal=106%
MANNICHKETONE_UP	139	0.333716	2.90022	0	0	0	749	tags=31%, list=12%, signal=34%
EFG1_YEAST_DN	48	0.456454	2.89698	0	0	0	525	tags=38%, list=8%, signal=41%
CYTOSOLIC LARGE RIBOSOMAL SUBUNIT (SENSU EUKARYOTA)_CEL	49	0.445465	2.88954	0	0	0	2511	tags=80%, list=39%, signal=129%
EUKARYOTIC 43S PREINITIATION COMPLEX_CEL	43	0.475517	2.88297	0	0	0	2583	tags=84%, list=40%, signal=139%
CELL SURFACE_CEL	161	0.321811	2.87361	0	0	0	504	tags=27%, list=8%, signal=28%
STEROID BIOSYNTHETIC PROCESS_BIO	35	0.505015	2.85551	0	0	0	1496	tags=66%, list=23%, signal=85%
CLA37_UP	155	0.320112	2.84281	0	0	0	727	tags=30%, list=11%, signal=33%
RPL16B_BIND	70	0.393307	2.83903	0	1.66738e-05	0.001	2583	tags=74%, list=40%, signal=122%
PYRUVATE METABOLIC PROCESS_BIO	23	0.586168	2.83719	0	1.64005e-05	0.001	1068	tags=61%, list=17%, signal=73%
CARBOHYDRATE METABOLIC PROCESS_BIO	160	0.316381	2.8243	0	1.61359e-05	0.001	1577	tags=45%, list=24%, signal=58%
TRANSLATION_BIO	245	0.290093	2.81689	0	3.1645e-05	0.002	2753	tags=65%, list=43%, signal=110%
RPL18B_BIND	44	0.456548	2.81336	0	3.11505e-05	0.002	2491	tags=80%, list=39%, signal=129%
CELLULAR CARBOHYDRATE METABOLIC PROCESS_BIO	142	0.324788	2.81052	0	3.06713e-05	0.002	1577	tags=46%, list=24%, signal=59%
CCR4_DN	124	0.328438	2.80567	0	3.02066e-05	0.002	1383	tags=42%, list=21%, signal=52%
UP_HPX_90MIN_Sellam et al.	67	0.394581	2.8021	0	2.97557e-05	0.002	701	tags=36%, list=11%, signal=40%
PRE2_BIND	33	0.504153	2.77954	0	5.85087e-05	0.004	2270	tags=82%, list=35%, signal=126%
ERG28_BIND	16	0.66395	2.77166	0	7.21504e-05	0.005	1255	tags=81%, list=19%, signal=101%
CARBOHYDRATE CATABOLIC PROCESS_BIO	38	0.471193	2.76278	0	7.11197e-05	0.005	1114	tags=53%, list=17%, signal=63%
RHE30_DN	267	0.279979	2.75399	0	7.0118e-05	0.005	2511	tags=58%, list=39%, signal=90%
PSEUDOMONAS_DN	103	0.335191	2.74487	0	8.28571e-05	0.006	900	tags=34%, list=14%, signal=39%
GLD_UP	264	0.280241	2.73726	0	9.52616e-05	0.007	1681	tags=41%, list=26%, signal=53%
INTERACTION WITH HOST_BIO	73	0.378806	2.72125	0	0.000107427	0.008	632	tags=33%, list=10%, signal=36%
ADA2_TF	206	0.288701	2.7119	0	0.000145819	0.011	760	tags=28%, list=12%, signal=30%
BENOMYL_UP	132	0.317526	2.7016	0	0.000157002	0.012	899	tags=32%, list=14%, signal=36%
LIVER_UP	364	0.264932	2.69873	0	0.000167775	0.013	1495	tags=39%, list=23%, signal=48%
SWI4SWI6_UP	427	0.256367	2.68693	0	0.000191037	0.015	1343	tags=34%, list=21%, signal=40%
RPS3_BIND	92	0.342029	2.6828	0	0.000213711	0.017	909	tags=40%, list=14%, signal=46%
PMN PHAGOCYTOSIS_DN	186	0.292301	2.67931	0	0.000223548	0.018	1247	tags=38%, list=19%, signal=46%
HYPHAE_DN	230	0.27864	2.67559	0	0.000232977	0.019	1678	tags=42%, list=26%, signal=55%
CA21CHRRX12	102	0.333328	2.67507	0	0.000230136	0.019	1062	tags=40%, list=16%, signal=47%
RPS30A_BIND	64	0.377796	2.66812	0	0.000239276	0.02	2583	tags=72%, list=40%, signal=119%
CELLULAR CARBOHYDRATE CATABOLIC PROCESS_BIO	37	0.459747	2.66513	0	0.000236428	0.02	1114	tags=51%, list=17%, signal=62%
COFACTOR METABOLIC PROCESS_BIO	119	0.322538	2.66284	0	0.000233646	0.02	793	tags=34%, list=12%, signal=38%
CDC5_9H_DN	110	0.322992	2.66202	0	0.00023093	0.02	1901	tags=53%, list=29%, signal=73%
RPS7B_BIND	57	0.392351	2.656	0	0.000251237	0.022	2583	tags=74%, list=40%, signal=122%
CAP2_DN	311	0.265104	2.65581	0	0.000248382	0.022	1521	tags=39%, list=24%, signal=49%
GLUCOSE CATABOLIC PROCESS_BIO	21	0.570256	2.65483	0	0.000245591	0.022	1068	tags=62%, list=17%, signal=74%
HEXOSE METABOLIC PROCESS_BIO	55	0.395049	2.64785	0	0.000253966	0.023	1577	tags=53%, list=24%, signal=69%
COMPOUND33_DN	382	0.256561	2.64655	0	0.000262111	0.024	1157	tags=31%, list=18%, signal=36%
ERG25_BIND	41	0.439635	2.64443	0	0.000270225	0.025	1623	tags=61%, list=25%, signal=81%
6NDA_DN	253	0.271024	2.64441	0	0.000267319	0.025	1959	tags=48%, list=30%, signal=66%
LARGE RIBOSOMAL SUBUNIT_CEL	86	0.344393	2.63176	0	0.000296173	0.028	2531	tags=69%, list=39%, signal=111%
STRUCTURAL MOLECULE ACTIVITY_MOL	239	0.27119	2.62908	0	0.000303563	0.029	2858	tags=65%, list=44%, signal=113%
MITOCHONDRIAL MEMBRANE PART_CEL	46	0.418337	2.60887	0	0.000372913	0.036	2049	tags=67%, list=32%, signal=98%
RPL36A_BIND	66	0.364881	2.60166	0	0.000389611	0.038	2583	tags=71%, list=40%, signal=117%
ERG11_BIND	31	0.481027	2.6005	0	0.000395787	0.039	2296	tags=77%, list=36%, signal=120%
UP FE STARVATION	294	0.25906	2.60035	0	0.00039179	0.039	814	tags=27%, list=13%, signal=29%
MONOSACCHARIDE METABOLIC PROCESS_BIO	58	0.383954	2.59553	0	0.000407749	0.041	1577	tags=52%, list=24%, signal=68%
CRZ2 OE 4H_DN	275	0.259787	2.59436	0	0.000403711	0.041	1059	tags=32%, list=16%, signal=36%
PUP2_BIND	38	0.435182	2.59214	0	0.000419155	0.043	2208	tags=74%, list=34%, signal=111%
RPL6B_BIND	86	0.337538	2.57954	0	0.000492447	0.05	2583	tags=67%, list=40%, signal=111%
ADA2_DN	46	0.410108	2.579	0	0.000487712	0.05	574	tags=26%, list=9%, signal=28%
TMA108_SGA	20	0.557895	2.57871	0	0.000483067	0.05	1145	tags=65%, list=18%, signal=79%
PRE4_BIND	25	0.509547	2.5752	0	0.000497165	0.052	2108	tags=80%, list=33%, signal=118%
RPL20A_BIND	96	0.324508	2.57497	0	0.000492518	0.052	909	tags=38%, list=14%, signal=43%
RPL12B_BIND	26	0.505155	2.57008	0	0.000524759	0.056	771	tags=54%, list=12%, signal=61%
GLUCOSE METABOLIC PROCESS_BIO	37	0.439017	2.56795	0	0.000519945	0.056	1577	tags=57%, list=24%, signal=75%
SNF6-UP-30C	57	0.381429	2.56726	0	0.000524354	0.057	1035	tags=40%, list=16%, signal=48%
TYE7-UP-HPX	246	0.26418	2.54189	0	0.000707672	0.075	1321	tags=35%, list=20%, signal=42%
MITOCHONDRIAL INNER MEMBRANE_CEL	107	0.31198	2.53948	0	0.000710327	0.076	2077	tags=55%, list=32%, signal=80%
OX STRESS UP	241	0.259138	2.52591	0	0.000800906	0.085	1238	tags=32%, list=19%, signal=38%
HYPHAE_UP	198	0.274093	2.51574	0	0.000880939	0.093	1270	tags=31%, list=20%, signal=38%
CDC5_9H_UP	152	0.289226	2.51172	0	0.000873278	0.093	1152	tags=35%, list=18%, signal=41%
RPL13B_BIND	50	0.387859	2.50496	0	0.000925754	0.1	909	tags=44%, list=14%, signal=51%
UP_HPX_10MIN_Sellam et al.	447	0.235666	2.50038	0	0.000969067	0.106	1153	tags=31%, list=18%, signal=35%
RPL6A_BIND	74	0.343869	2.49779	0	0.00101125	0.11	2583	tags=68%, list=40%, signal=111%
CATABOLIC PROCESS_BIO	254	0.25728	2.49442	0	0.00102786	0.113	1522	tags=40%, list=24%, signal=50%
RPL10_BIND	76	0.342118	2.49396	0	0.00101929	0.113	2511	tags=66%, list=39%, signal=106%
HEXOSE CATABOLIC PROCESS_BIO	24	0.504742	2.49087	0	0.00106002	0.119	1068	tags=54%, list=17%, signal=65%
HEXOSE BIOSYNTHETIC PROCESS_BIO	18	0.551793	2.47938	0	0.00126313	0.144	1577	tags=67%, list=24%, signal=88%
ACE2_YEAST_UP	33	0.442331	2.47588	0	0.00132583	0.153	1175	tags=55%, list=18%, signal=66%
GAL4_DN	153	0.28267	2.47312	0	0.00137922	0.161	791	tags=29%, list=12%, signal=33%
CELLULAR CATABOLIC PROCESS_BIO	234	0.255302	2.46804	0	0.0014555	0.169	1522	tags=40%, list=24%, signal=50%
5_FLUOROCYTOSINE_UP	67	0.348012	2.46209	0	0.00151504	0.176	538	tags=30%, list=8%, signal=32%
PROTEASOME COMPLEX (SENSU EUKARYOTA)_CEL	43	0.403868	2.46123	0	0.00151885	0.178	2208	tags=70%, list=34%, signal=105%
MITOCHONDRIAL MEMBRANE_CEL	124	0.294782	2.46041	0	0.00152252	0.18	2077	tags=53%, list=32%, signal=77%
GLYCOLYSIS_BIO	16	0.587667	2.45957	0	0.00151071	0.18	1068	tags=63%, list=17%, signal=75%
PROTEOLYSIS_BIO	93	0.313712	2.45927	0	0.00149909	0.18	2208	tags=59%, list=34%, signal=89%
RPL20B_BIND	62	0.354051	2.45116	0	0.0016317	0.194	916	tags=42%, list=14%, signal=48%
POSITIVE REGULATION BY SYMBIONT OF HOST DEFENSE RESPONSE_BIO	19	0.539587	2.45084	0	0.00162683	0.195	371	tags=42%, list=6%, signal=45%
MITOCHONDRIAL ENVELOPE_CEL	152	0.28011	2.44894	0	0.00165203	0.2	2077	tags=52%, list=32%, signal=75%
YPG VS YPD DOWN	113	0.294231	2.44385	0	0.00174359	0.211	1181	tags=32%, list=18%, signal=38%
INDUCTION BY ORGANISM OF DEFENSE RESPONSE OF OTHER ORGANISM DURING SYMBIOTIC INTERACTION_BIO	19	0.539587	2.4399	0	0.00181913	0.219	371	tags=42%, list=6%, signal=45%
PRE8_BIND	32	0.443395	2.43788	0	0.0018275	0.221	2223	tags=75%, list=34%, signal=114%
SMALL RIBOSOMAL SUBUNIT_CEL	62	0.352363	2.43642	0	0.00183588	0.223	1924	tags=60%, list=30%, signal=84%
NDT80_UP	71	0.337685	2.43402	0	0.00188028	0.229	839	tags=34%, list=13%, signal=38%
CARBOHYDRATE BIOSYNTHETIC PROCESS_BIO	50	0.369859	2.43304	0	0.00188104	0.231	1662	tags=50%, list=26%, signal=67%
POSITIVE REGULATION BY ORGANISM OF DEFENSE RESPONSE OF OTHER ORGANISM DURING SYMBIOTIC INTERACTION_BIO	19	0.539587	2.4281	0	0.00195302	0.24	371	tags=42%, list=6%, signal=45%
RPS6A_BIND	90	0.310819	2.4256	0	0.00197455	0.244	1991	tags=54%, list=31%, signal=78%
HU_6H_UP	251	0.250389	2.41813	0	0.002108	0.262	1709	tags=41%, list=26%, signal=53%
MONOSACCHARIDE BIOSYNTHETIC PROCESS_BIO	18	0.551793	2.41417	0	0.0021489	0.269	1577	tags=67%, list=24%, signal=88%
MODULATION BY ORGANISM OF DEFENSE RESPONSE OF OTHER ORGANISM DURING SYMBIOTIC INTERACTION_BIO	20	0.515682	2.41218	0	0.00219605	0.277	371	tags=40%, list=6%, signal=42%
SCH9-DO_HPX	81	0.32369	2.40972	0	0.0021947	0.278	801	tags=32%, list=12%, signal=36%
INDUCTION BY SYMBIONT OF HOST DEFENSE RESPONSE_BIO	19	0.539587	2.40907	0	0.00218647	0.278	371	tags=42%, list=6%, signal=45%
MITOCHONDRIAL RESPIRATORY CHAIN_CEL	23	0.495105	2.40519	0	0.00224611	0.287	1400	tags=65%, list=22%, signal=83%
NTH1_BIND	19	0.523645	2.4044	0	0.00224428	0.289	195	tags=42%, list=3%, signal=43%
MACROMOLECULE BIOSYNTHETIC PROCESS_BIO	387	0.229427	2.40289	0	0.00226254	0.292	2594	tags=55%, list=40%, signal=87%
PTEROSTIBILENE_DN	203	0.253639	2.40212	0	0.00228062	0.296	1213	tags=33%, list=19%, signal=39%
ORGANELLE INNER MEMBRANE_CEL	111	0.293955	2.39545	0	0.00240388	0.308	2077	tags=53%, list=32%, signal=77%
COENZYME METABOLIC PROCESS_BIO	94	0.298999	2.38803	0	0.00255816	0.325	793	tags=32%, list=12%, signal=36%
MONOSACCHARIDE CATABOLIC PROCESS_BIO	26	0.465303	2.38747	0	0.00259341	0.329	1068	tags=50%, list=17%, signal=60%
PROTEIN CATABOLIC PROCESS_BIO	90	0.308249	2.3796	0	0.00278309	0.348	2309	tags=59%, list=36%, signal=90%
CD_UP	106	0.293746	2.37644	0	0.00284221	0.353	668	tags=26%, list=10%, signal=29%
PRE10_BIND	39	0.398904	2.37529	0	0.00285582	0.355	2223	tags=69%, list=34%, signal=105%
LRE1_BIND	16	0.554525	2.37182	0	0.00290729	0.361	1448	tags=69%, list=22%, signal=88%
MITOCHONDRION_CEL	379	0.22912	2.3694	0	0.00298326	0.369	2049	tags=46%, list=32%, signal=64%
CA21CHR1X17	28	0.453217	2.36767	0	0.00298957	0.371	2839	tags=82%, list=44%, signal=146%
RPS5_BIND	79	0.323323	2.36752	0	0.00297088	0.371	3226	tags=77%, list=50%, signal=152%
TRANSLATIONAL ELONGATION_BIO	20	0.512255	2.36367	0	0.00310075	0.387	2134	tags=80%, list=33%, signal=119%
RPL36B_BIND	67	0.336896	2.36177	0	0.00312442	0.392	909	tags=39%, list=14%, signal=45%
MODIFICATION OF HOST MORPHOLOGY OR PHYSIOLOGY_BIO	21	0.495194	2.35935	0	0.00313585	0.394	371	tags=38%, list=6%, signal=40%
NPT1_BIND	39	0.40203	2.35922	0	0.00312277	0.394	1490	tags=56%, list=23%, signal=73%
AEP2_BIND	46	0.379031	2.35852	0	0.00313387	0.396	1940	tags=61%, list=30%, signal=86%
CD STRESS UP	122	0.282582	2.35642	0	0.00316905	0.402	668	tags=25%, list=10%, signal=28%
PRE7_BIND	25	0.479581	2.35624	0	0.00315007	0.402	2072	tags=76%, list=32%, signal=111%
ACE2_YEAST_DN	16	0.552868	2.35254	0	0.00322009	0.411	1035	tags=63%, list=16%, signal=74%
NO_DN	61	0.345494	2.34853	0	0.00331292	0.423	2281	tags=64%, list=35%, signal=98%
RPS22A_BIND	58	0.349027	2.34171	0	0.00350943	0.445	2511	tags=67%, list=39%, signal=109%
PRE3_BIND	31	0.429946	2.34005	0.00120048	0.00354701	0.448	2108	tags=71%, list=33%, signal=105%
SNF5_HPX_UP	90	0.308456	2.33879	0	0.00355526	0.452	1056	tags=34%, list=16%, signal=41%
OXIDOREDUCTASE ACTIVITY, ACTING ON THE CH-CH GROUP OF DONORS_MOL	28	0.443747	2.3293	0	0.00387358	0.484	762	tags=43%, list=12%, signal=48%
ENDOPEPTIDASE ACTIVITY_MOL	58	0.344978	2.32877	0	0.00386852	0.485	2208	tags=60%, list=34%, signal=91%
LIPID BIOSYNTHETIC PROCESS_BIO	92	0.298835	2.31882	0	0.00422709	0.514	2949	tags=68%, list=46%, signal=124%
MODULATION BY SYMBIONT OF HOST DEFENSE RESPONSE_BIO	20	0.515682	2.31778	0.00126743	0.00422004	0.516	371	tags=40%, list=6%, signal=42%
UP_HPX_5MIN_Sellam et al.	377	0.223481	2.31634	0	0.00425815	0.524	850	tags=25%, list=13%, signal=27%
CDC19_BIND	36	0.400302	2.31567	0.00117096	0.00424546	0.524	1027	tags=47%, list=16%, signal=56%
TSA1_Â·-MEM_DN	17	0.537888	2.31014	0	0.00442738	0.543	340	tags=29%, list=5%, signal=31%
MODIFICATION OF MORPHOLOGY OR PHYSIOLOGY OF OTHER ORGANISM DURING SYMBIOTIC INTERACTION_BIO	21	0.495194	2.30586	0	0.00460186	0.556	371	tags=38%, list=6%, signal=40%
ALCOHOL BIOSYNTHETIC PROCESS_BIO	20	0.497779	2.30223	0.0012837	0.00481828	0.575	1577	tags=60%, list=24%, signal=79%
PRE6_BIND	41	0.385011	2.29618	0	0.005065	0.597	2223	tags=68%, list=34%, signal=103%
ALCOHOL CATABOLIC PROCESS_BIO	28	0.442886	2.29607	0	0.00503732	0.597	1388	tags=54%, list=21%, signal=68%
RPS1B_BIND	85	0.300716	2.29375	0	0.00511251	0.604	2605	tags=64%, list=40%, signal=105%
BCH1_BIND	43	0.376776	2.29291	0	0.00510633	0.607	1206	tags=49%, list=19%, signal=60%
PWY3B3-100_PATH	17	0.537341	2.29209	0	0.0051216	0.608	1522	tags=71%, list=24%, signal=92%
RPN12_BIND	37	0.398388	2.29084	0	0.0051581	0.613	2421	tags=73%, list=38%, signal=116%
PMT2/PMT2_DN	41	0.382594	2.28875	0	0.00526261	0.62	468	tags=29%, list=7%, signal=31%
RPS15_BIND	37	0.394681	2.28211	0	0.00560305	0.646	2736	tags=78%, list=42%, signal=135%
PROTEASOME CORE COMPLEX (SENSU EUKARYOTA)_CEL	15	0.556644	2.2789	0	0.00577742	0.659	1403	tags=73%, list=22%, signal=93%
SCH9-DO_NORMOX	39	0.384807	2.27882	0.00234467	0.00574717	0.659	1481	tags=44%, list=23%, signal=56%
PUP1_BIND	32	0.419237	2.27542	0	0.00588294	0.664	2370	tags=75%, list=37%, signal=118%
OXIDOREDUCTION COENZYME METABOLIC PROCESS_BIO	35	0.397375	2.2753	0	0.00585755	0.665	882	tags=43%, list=14%, signal=49%
PROTEOLYSIS INVOLVED IN CELLULAR PROTEIN CATABOLIC PROCESS_BIO	70	0.317458	2.26795	0.00107181	0.00621186	0.693	2208	tags=60%, list=34%, signal=90%
EXG1_SGA	44	0.375277	2.26321	0	0.00644007	0.704	807	tags=41%, list=13%, signal=46%
SCL1_BIND	38	0.386104	2.26128	0	0.00652899	0.71	2223	tags=68%, list=34%, signal=104%
TEA1P_TFMOTIF	233	0.234264	2.26126	0	0.00649585	0.71	2514	tags=54%, list=39%, signal=85%
ENERGY DERIVATION BY OXIDATION OF ORGANIC COMPOUNDS_BIO	109	0.273394	2.25651	0	0.00677945	0.728	1454	tags=40%, list=23%, signal=51%
TRICARBOXYLIC ACID CYCLE INTERMEDIATE METABOLIC PROCESS_BIO	21	0.474991	2.25594	0	0.00678537	0.73	1522	tags=62%, list=24%, signal=81%
PUP3_BIND	18	0.51359	2.25382	0	0.00686069	0.735	1403	tags=67%, list=22%, signal=85%
PRE5_BIND	39	0.380502	2.25065	0	0.00702964	0.744	2421	tags=72%, list=38%, signal=114%
MITOCHONDRIAL PART_CEL	267	0.231267	2.24963	0	0.00709336	0.749	2049	tags=47%, list=32%, signal=66%
CELLULAR PROTEIN CATABOLIC PROCESS_BIO	78	0.3105	2.24941	0	0.00706826	0.749	2208	tags=59%, list=34%, signal=89%
RPL2B_BIND	38	0.383287	2.24796	0	0.00708237	0.751	2511	tags=71%, list=39%, signal=116%
PTH1_BIND	64	0.321614	2.24741	0	0.00708172	0.752	2567	tags=64%, list=40%, signal=105%
SCH9-UP_HPX	80	0.304608	2.24584	0	0.00712453	0.755	1301	tags=35%, list=20%, signal=43%
GENERATION OF PRECURSOR METABOLITES AND ENERGY_BIO	128	0.261236	2.24513	0	0.00713818	0.757	1400	tags=38%, list=22%, signal=48%
ENVELOPE_CEL	215	0.235147	2.24277	0	0.00727582	0.761	2096	tags=48%, list=32%, signal=69%
UBIQUITIN-DEPENDENT PROTEIN CATABOLIC PROCESS_BIO	69	0.312091	2.24216	0	0.00728864	0.763	2208	tags=59%, list=34%, signal=89%
MODIFICATION-DEPENDENT MACROMOLECULE CATABOLIC PROCESS_BIO	69	0.312091	2.24121	0	0.00730134	0.765	2208	tags=59%, list=34%, signal=89%
UPS1_BIND	76	0.305615	2.23644	0	0.00764833	0.787	2177	tags=57%, list=34%, signal=84%
ISOMERASE ACTIVITY_MOL	41	0.375353	2.23371	0	0.00782811	0.793	2243	tags=63%, list=35%, signal=97%
DOWN_HPX_90MIN_Sellam et al.	69	0.312823	2.23254	0	0.00786612	0.797	1790	tags=48%, list=28%, signal=65%
MONOVALENT INORGANIC CATION TRANSPORTER ACTIVITY_MOL	35	0.397644	2.23051	0.00120627	0.00795022	0.8	2557	tags=74%, list=40%, signal=122%
ERG6_BIND	109	0.272204	2.23003	0	0.00794107	0.802	2137	tags=52%, list=33%, signal=77%
RPS1A_BIND	73	0.309345	2.22909	0	0.00796414	0.806	2583	tags=64%, list=40%, signal=106%
RPL7B_BIND	78	0.297585	2.22841	0	0.00800075	0.808	916	tags=35%, list=14%, signal=40%
ACETYL-COA METABOLIC PROCESS_BIO	26	0.440348	2.22684	0.0012285	0.00806907	0.815	726	tags=42%, list=11%, signal=47%
PIGMENT BIOSYNTHETIC PROCESS_BIO	18	0.500665	2.2266	0	0.00805934	0.815	739	tags=50%, list=11%, signal=56%
PROGESTERONE_UP	52	0.336455	2.22432	0.00111857	0.00823534	0.823	362	tags=23%, list=6%, signal=24%
ORGANELLE ENVELOPE_CEL	215	0.235147	2.21966	0	0.00857589	0.835	2096	tags=48%, list=32%, signal=69%
REGULATION OF A MOLECULAR FUNCTION_BIO	18	0.494237	2.21605	0	0.00877464	0.837	1135	tags=56%, list=18%, signal=67%
OXIDOREDUCTASE ACTIVITY, ACTING ON NADH OR NADPH_MOL	24	0.444082	2.21437	0.00123609	0.00882896	0.841	452	tags=38%, list=7%, signal=40%
RESPONSE TO DEFENSES OF OTHER ORGANISM DURING SYMBIOTIC INTERACTION_BIO	29	0.415005	2.21181	0	0.0090471	0.849	1056	tags=41%, list=16%, signal=49%
PIGMENT METABOLIC PROCESS_BIO	18	0.500665	2.2103	0	0.00913489	0.853	739	tags=50%, list=11%, signal=56%
MACROMOLECULE CATABOLIC PROCESS_BIO	173	0.245609	2.20944	0.00101523	0.00915603	0.858	1503	tags=39%, list=23%, signal=50%
REGULATION OF CATALYTIC ACTIVITY_BIO	18	0.494237	2.20901	0	0.0091551	0.86	1135	tags=56%, list=18%, signal=67%
NICOTINAMIDE METABOLIC PROCESS_BIO	23	0.448439	2.20633	0.00248756	0.00932425	0.866	882	tags=48%, list=14%, signal=55%
MODIFICATION-DEPENDENT PROTEIN CATABOLIC PROCESS_BIO	69	0.312091	2.20539	0.00106838	0.00937486	0.868	2208	tags=59%, list=34%, signal=89%
TOP1_SGA	76	0.295687	2.20166	0	0.00964121	0.874	2228	tags=57%, list=35%, signal=85%
ZNC1_UP	57	0.328819	2.19938	0	0.00980192	0.881	463	tags=21%, list=7%, signal=22%
RPL11B_BIND	57	0.33283	2.19184	0.00110254	0.0103686	0.899	2177	tags=60%, list=34%, signal=89%
HYDROGEN ION TRANSPORTING ATPASE ACTIVITY, ROTATIONAL MECHANISM_MOL	22	0.460116	2.19182	0.00128535	0.0103412	0.899	2268	tags=77%, list=35%, signal=119%

### Sheet: GSEA negative correlation
NAME	SIZE	ES	NES	NOM p-val	FDR q-val	FWER p-val	RANK AT MAX	LEADING EDGE
UPC2_DN	263	-0.182973	-4.41944	0	0	0	1676	tags=52%, list=26%, signal=67%
RTG1-RTG3-BOUND- PEREZ	265	-0.170645	-4.21885	0	0	0	593	tags=39%, list=9%, signal=41%
HS_DN	227	-0.200856	-4.20798	0	0	0	1673	tags=52%, list=26%, signal=68%
FR59_15MIN_UP	250	-0.232397	-4.10473	0	0	0	1923	tags=59%, list=30%, signal=81%
NUCLEOLUS_CEL	111	-0.301312	-4.02938	0	0	0	3041	tags=80%, list=47%, signal=149%
KETOCONAZOLE_UP	198	-0.194365	-3.84266	0	0	0	1778	tags=59%, list=28%, signal=79%
NUCLEAR LUMEN_CEL	311	-0.137538	-3.816	0	0	0	3887	tags=77%, list=60%, signal=185%
SCH9-UP_NORMOX	58	-0.383052	-3.7772	0	0	0	800	tags=66%, list=12%, signal=74%
ZAP1_UP	228	-0.163917	-3.45126	0	0	0	1232	tags=47%, list=19%, signal=56%
OS(2006)_DN	209	-0.155068	-3.37101	0	0	0	2745	tags=65%, list=43%, signal=109%
FLUPHENAZINE294_DN	143	-0.196401	-3.05234	0	3.89694e-05	0.001	2926	tags=70%, list=45%, signal=125%
SNF6-DOWN-30C	69	-0.303023	-3.02999	0	3.75776e-05	0.001	776	tags=58%, list=12%, signal=65%
BLOOD_UP	328	-0.124546	-3.02373	0	3.62819e-05	0.001	1508	tags=47%, list=23%, signal=58%
NOP16_BIND	30	-0.411079	-2.92178	0	0.000134371	0.004	3272	tags=93%, list=51%, signal=188%
CUP9_UP	55	-0.297439	-2.90486	0	0.000162975	0.005	931	tags=62%, list=14%, signal=72%
RRNA METABOLIC PROCESS_BIO	99	-0.217437	-2.78233	0	0.00054785	0.017	3147	tags=75%, list=49%, signal=144%
RRNA PROCESSING_BIO	96	-0.221161	-2.77313	0	0.000564531	0.018	2500	tags=66%, list=39%, signal=106%
DOT6_UP	97	-0.209769	-2.74312	0	0.00072769	0.023	1317	tags=51%, list=20%, signal=63%
HEXOSE TRANSPORTER ACTIVITY_MOL	21	-0.467393	-2.72723	0	0.000763973	0.025	2604	tags=90%, list=40%, signal=151%
CLA37_DN	141	-0.197794	-2.72715	0	0.000742752	0.025	2472	tags=65%, list=38%, signal=102%
SAK1-DOWN	186	-0.152799	-2.72516	0	0.000775424	0.027	1890	tags=51%, list=29%, signal=70%
SPB4_BIND	22	-0.436462	-2.55482	0	0.0023214	0.086	1213	tags=68%, list=19%, signal=84%
OS STRESS DOWN	105	-0.194325	-2.55145	0	0.00231698	0.088	1717	tags=53%, list=27%, signal=71%
RRP45_BIND	15	-0.513895	-2.54542	0	0.00243591	0.094	3147	tags=100%, list=49%, signal=195%
NIP7_BIND	52	-0.268903	-2.54469	0	0.0023765	0.094	1473	tags=58%, list=23%, signal=74%
RLP24_BIND	19	-0.462691	-2.53156	0	0.00256238	0.103	2158	tags=84%, list=33%, signal=126%
RIBONUCLEOPROTEIN COMPLEX BIOGENESIS AND ASSEMBLY_BIO	196	-0.130306	-2.50908	0	0.00283834	0.115	2543	tags=58%, list=39%, signal=93%
ACETATE_UP	143	-0.163889	-2.50828	0	0.00282037	0.116	843	tags=45%, list=13%, signal=51%
RIBOSOME BIOGENESIS AND ASSEMBLY_BIO	154	-0.156769	-2.49755	0	0.00291575	0.123	2443	tags=59%, list=38%, signal=93%
GLUCOSE TRANSPORTER ACTIVITY_MOL	20	-0.460151	-2.46598	0	0.00366303	0.154	2604	tags=90%, list=40%, signal=150%
UTP10_BIND	44	-0.303032	-2.46512	0	0.00360719	0.155	1869	tags=66%, list=29%, signal=92%
RLP7_BIND	62	-0.237224	-2.46473	0	0.00353204	0.155	1473	tags=53%, list=23%, signal=68%
CAMAC:T9 DOWN	81	-0.200003	-2.43436	0	0.00415659	0.182	1463	tags=57%, list=23%, signal=73%
EXONUCLEASE ACTIVITY, ACTIVE WITH EITHER RIBO- OR DEOXYRIBONUCLEIC ACIDS AND PRODUCING 5'-PHOSPHOMONOESTERS_MOL	25	-0.374975	-2.43116	0	0.00413491	0.184	3399	tags=92%, list=53%, signal=194%
TIF6_BIND	68	-0.233726	-2.41951	0	0.0044313	0.201	2268	tags=66%, list=35%, signal=101%
OS_DN	220	-0.156728	-2.41861	0	0.00440468	0.204	3174	tags=70%, list=49%, signal=133%
FLUDIOXONIL_UP	175	-0.12543	-2.41726	0	0.00434001	0.205	1476	tags=46%, list=23%, signal=58%
CLA30_UP	88	-0.190055	-2.40672	0	0.0046021	0.22	1376	tags=51%, list=21%, signal=64%
INTEGRAL TO PLASMA MEMBRANE_CEL	50	-0.263271	-2.39398	0	0.00497802	0.235	979	tags=52%, list=15%, signal=61%
NSA2_BIND	25	-0.392437	-2.39035	0	0.00499762	0.24	1646	tags=72%, list=25%, signal=96%
35S PRIMARY TRANSCRIPT PROCESSING_BIO	45	-0.278191	-2.38721	0	0.00496313	0.242	3147	tags=80%, list=49%, signal=155%
RIX1_BIND	28	-0.35354	-2.38196	0	0.00496387	0.244	2268	tags=75%, list=35%, signal=115%
HYPHAE FBS37 (NANTEL)_UP	129	-0.157567	-2.35847	0	0.00586185	0.286	1625	tags=50%, list=25%, signal=66%
CSE4_BIND	16	-0.453727	-2.3229	0	0.00713797	0.341	3535	tags=100%, list=55%, signal=220%
ZAP1_TF	62	-0.235197	-2.31647	0	0.00728804	0.351	827	tags=52%, list=13%, signal=59%
MONOSACCHARIDE TRANSPORTER ACTIVITY_MOL	23	-0.369938	-2.3141	0	0.0072823	0.358	2604	tags=83%, list=40%, signal=138%
RPF1_BIND	32	-0.322121	-2.30993	0.00609756	0.00736377	0.365	1879	tags=69%, list=29%, signal=96%
DIP2_BIND	28	-0.344312	-2.30962	0	0.00726431	0.365	2500	tags=79%, list=39%, signal=128%
DBP10_BIND	26	-0.351948	-2.30552	0	0.00735443	0.374	2268	tags=77%, list=35%, signal=118%
EXORIBONUCLEASE ACTIVITY_MOL	24	-0.370526	-2.29595	0	0.00780957	0.392	3399	tags=92%, list=53%, signal=193%
PWP2_BIND	20	-0.425883	-2.28634	0	0.00811502	0.407	1869	tags=75%, list=29%, signal=105%
RSA4_BIND	21	-0.409076	-2.28305	0	0.00821927	0.419	1312	tags=67%, list=20%, signal=83%
EXORIBONUCLEASE ACTIVITY, PRODUCING 5'-PHOSPHOMONOESTERS_MOL	24	-0.370526	-2.27867	0	0.00831957	0.429	3399	tags=92%, list=53%, signal=193%
RHO1_BIND	21	-0.391431	-2.25043	0	0.00974985	0.483	2700	tags=86%, list=42%, signal=147%
RNA HELICASE ACTIVITY_MOL	36	-0.294667	-2.24556	0	0.00992844	0.496	3918	tags=92%, list=61%, signal=232%
SDA1_BIND	19	-0.404578	-2.23981	0.00458716	0.0100964	0.502	3385	tags=95%, list=52%, signal=199%
