## Supplementary material for "Transcriptional control of hypoxic hyphal growth in the fungal pathogen *Candida albicans*": Table S6

### Sheet: Description
Table S6
Description
Lists of C. albicans strains and primers used in this study.

### Sheet: Strains
	Name	Parental strain	Genotype	Reference (PMID)
	CAI4	SC5314	ura3Δ::imm434/ura3Δ::imm434	Fonzi et al., 1993 (8349105)
	SN148	RM1000	ura3Δ/::imm434::ura3Δ::imm434 iro1Δ::IRO1/iro1Δ::imm434 his1Δ::hisG/his1Δ::hisG leu2Δ/leu2Δ arg4Δ/arg4Δ	Noble et al., 2005 (15701792)
	DAY286	BWP17	ura3∆::imm434/ura3∆::imm434 his1::hisG/his1::hisG arg4::hisG/pARG4::URA3::arg4:.hisG	Dennison et al. (2005) (16043373)
	ras1 (CDH107)	CAI‐4	ura3/ura3 caras1Δ::hisG‐URA3‐hisG/caras1Δ::hisG	Leberer et al., 2008 (11722734)
	cyr1(CR216)	CAI4	ura3::λimm434/ura3::λimm434 cyr1::hisG/cyr1::hisG	Rocha et al., 2001 (11694594)
	sch9	CAI4	ura3Δ::imm434/ura3Δ::imm434 sch9::hisG/sch9::hisG	Stichternoth et al., 2011 (21335533)
	efg1	SN152	arg4Δ/arg4Δ leu2Δ/leu2Δ his1Δ/his1Δ URA3/ura3Δ::immIRO1/iro1Δ::imm efg1::LEU efg1::HIS	Homann et al., 2009 (20041210)
	ahr1	BWP17	ura3∆::limm434 ura3∆::limm434 arg4::hisG arg4::hisG his1::hisG his1::hisG::pHIS1 ahr1::ARG4 ahr1::URA3	Vandeputte et al. 2012 (22581526)
	tye7	SN152	arg4Δ/arg4Δ leu2Δ/leu2Δ his1Δ/his1Δ URA3/ura3Δ::immIRO1/iro1Δ::imm tye7::LEU tye7::HIS	Homann et al., 2009 (20041210)
	Ahr1-TAP	SN148	arg4Δ/arg4Δ, leu2Δ/leu2Δ, his1Δ/his1Δ, URA3/ura3Δ, IRO1/iro1Δ, AHR1/AHR1::TAP-HIS1	This study
	tye7 sch9	sch9	ura3Δ::imm434/ura3Δ::imm434 sch9::hisG/sch9::hisG tye7::SatR tye7::URA3	This study
	tye7 efg1	tye7	arg4Δ/arg4Δ leu2Δ/leu2Δ his1Δ/his1Δ URA3/ura3Δ::immIRO1/iro1Δ::imm efg1::ARG4 efg1::SatR	This study
	tye7 ras1	tye7	arg4Δ/arg4Δ leu2Δ/leu2Δ his1Δ/his1Δ URA3/ura3Δ::immIRO1/iro1Δ::imm ras1::ARG4 ras1::SatR	This study
	ahr1 tye7	tye7	arg4Δ/arg4Δ leu2Δ/leu2Δ his1Δ/his1Δ URA3/ura3Δ::immIRO1/iro1Δ::imm ahr1::ARG4 ahr1::SatR	This study
	tye7 cyr1	tye7	arg4Δ/arg4Δ leu2Δ/leu2Δ his1Δ/his1Δ URA3/ura3Δ::immIRO1/iro1Δ::imm cyr1::ARG4 cyr1::SatR	This study
	ahr1 URA-	ahr1	ura3∆::limm434 ura3∆::limm434 arg4::hisG arg4::hisG his1::hisG his1::hisG::pHIS1 ahr1::ARG4 ahr1::ura3	This study
	ahr1 cyr1	ahr1 URA-	cyr1::URA3 cyr1::SatR	This study
	ahr1 efg1	ahr1 URA-	efg1::URA3 efg1::SatR	This study
	ahr1 ras1	ahr1 URA-	ras1::URA3 ras1::SatR	This study
	ahr1 sch9	ahr1	sch9::FRT/sch9::CaSAT1	This study

### Sheet: Primers
	Name	Gene	Sequence
	Primers for gene deletion
	Cyr1KOFW	CYR1	AATTCAATTCAATTCAATTTAACCATTCATTCTCAATTTAAATGAGTTTTTTAAGGAGAGATAAATCTAAAGgaagcttcgtacgctgcaggtc
	Cyr1KORV	CYR1	AGTTATTTTTGTTAACGACAACTATATATGTATCTATTTAAGTTCATTAACTGTTTTCATGATGTCTGCTATtctgatatcatcgatgaattcgag
	Ras1KOfw	RAS1	CCCGGGCAAACACAAATTCATATCCACACATATACATACC ATGTTGAGAGAATATAAATTAGTTGTTGTTGGgaagcttcgtacgctgcaggtc
	Ras1KOrv	RAS1	TAAAAATACGAGAACTTTTTAGTTAGCTCAAACAATAACACAACATCCATTCTTTGATTTAGAGCTAGATTGtctgatatcatcgatgaattcgag
	ASAhr1KOR1	AHR1	TATATCTATATCTCAAAGCGTGGAAATATATTCCCACTCGTCCAAAGTATATAGATGTGAATTTATTAATCACTTACTGGGTtctgatatcatcgatgaattcgag
	ASAhr1KOF1	AHR1	GTCATGGCAAAGAAGAAACTAAATTCAACAATAAAGCGCAGCCGGACACGTTCTGGTTGCGTTACCTGTCGAGATAGACATATgaagcttcgtacgctgcaggtc
	ABtye7KOfw	TYE7	AACGGTGTACTAAGCAATTACAATTTCAATTATGAGTTCATTCCAGCAAGAAAATCAATTGAACGCTAACAGAAGCTTCGTACGCTGCAGGTC
	ABtye7KOrv	TYE7	AATAATAAAAAGACTCTAAAAGAAGAATAAAAAAATAATCATATTTCACCACCCAATTTAATAACTTGTTCTCTGATATCATCGATGAATTCGAG
	ABEfg1KOF1	EFG1	CATTAACGAATTAAGATTTGTTCTATTTGACTACCAAGAATATAACCCATATTAATGTCAACGTATTCTATACCCTATTACAGAAGCTTCGTACGCTGCAGGTC
	ABEfg1KOr1	EFG1	TTATGGCAGAAAGCAGAAGGTGATGTACACAAATGATATTTATTACTTTTCTTCTTTGGCAACAGTGCTAGCTGATTGATTCTGATATCATCGATGAATTCGAG
	Primers for PCR screen of gene deletion
	CaArgRV	ARG4	AATGGATCAGTGGACCGGTG
	CdHis1RV	HIS1	TCTAAACTGTATATCGCACCGCTC
	Sat1	SAT1	GTGAAGTGTGAAGGGGGAG
	Sat1	SAT1	GCACACACTACTTAATATACACAGC
	ASCaU1F	URA3	TTGAAGGATTAAAACAGGGAGC
	ASCaU3R	URA3	TATAGGTCTTAGTGTTGACTGT
	AS-A2(ARG4)R	ARG4	AATGGATCAGTGGCACCGGTG
	AS-A3(ARG4)F	ARG4	GGGCCCATTGGTTAAGTTCATATGC
	AS_Ras1_Diag_ExF1	RAS1	gggttaatgaatgaatggcttgct
	AS_Ras1_Diag_ExR1	RAS1	TGTCTTGAATTGTTCATCTTCTCCCA
	AS_Ras1_Diag_IntF1	RAS1	agaatatctggccatgagaga
	AS_Ras1_Diag_IntR1	RAS1	acaataacacaacatccattctttg
	AS_Cyr1_Diag_IntF1	CYR1	tggcagttcaagacaaaagtt
	AS_Cyr1_Diag_IntR1	CYR1	agccactcgagtactatgat
	AS_Cyr1_Diag_ExF1	CYR1	aaacaagcggaagagtatgaatga
	AS_Cyr1_Diag_ExR1	CYR1	accaaccaatgaacctc
	ASAhr1ExF1	AHR1	TGTCACCCACCCTTGGTTAT
	ASZAhr1ExR1	AHR1	AATGTTCTGCTTCCGTTCGT
	ASAhr1InF1	AHR1	TCCACAACATCATCCAATGC
	ASAhr1InR1	AHR1	GGGAAAACAATTTGGCTTGA
	ABEfg1ExFw	EFG1	CAAGCAAACAAACGACCAAA
	ABEfg1ExRv	EFG1	ACGCTTACTGCTTGCTGCTT
	AsqEfg1F1	EFG1	CAATTGTCACAGCCACAACC
	ABEfg1IntRv	EFG1	CACCAGAAGCACCAGACACA
	ABqPCRTye7fw	TYE7	TTGGATGAACGGTTTGATTGC
	ABqPCRTye7rv	TYE7	GTGGTTGGCTATAATTGATATCGG
	Primers for qPCR:
	ASqHsf1F1	HSF1	TCTACTCCAGAAGGGTCCATAG
	ASqHsf1R1	HSF1	CTTGGTGTGCCTGGTAGATT
